# YAP-Driven Oral Epithelial Stem Cell Malignant Reprogramming at Single Cell Resolution

**DOI:** 10.1101/2023.07.24.550427

**Authors:** Farhoud Faraji, Sydney I. Ramirez, Lauren M. Clubb, Kuniaki Sato, Valeria Burghi, Thomas S. Hoang, Adam Officer, Paola Y. Anguiano Quiroz, William M.G. Galloway, Zbigniew Mikulski, Kate Medetgul-Ernar, Pauline Marangoni, Kyle B. Jones, Alfredo A. Molinolo, Kenneth Kim, Kanako Sakaguchi, Joseph A. Califano, Quinton Smith, Alon Goren, Ophir D. Klein, Pablo Tamayo, J. Silvio Gutkind

**Affiliations:** Department of Otolaryngology-Head and Neck Surgery, University of California San Diego Health; La Jolla, California, 92037; United States; Gleiberman Head and Neck Cancer Center, Moores Cancer Center, University of California San Diego Health; La Jolla, California, 92037; United States; Division of Infectious Diseases and Global Public Health, Department of Medicine, University of California San Diego Health; La Jolla, California, 92093; United States; La Jolla Institute for Immunology; La Jolla, California, 92037; United States; University of California San Diego, Biomedical Sciences Graduate Program; La Jolla, California, 92093; USA; Department of Pharmacology, University of California San Diego, School of Medicine, La Jolla, California, 92093; United States; University of California San Diego, Bioinformatics and Systems Biology Graduate Program; La Jolla, California, 92093; USA; Department of Chemical and Biomolecular Engineering, University of California Irvine; Irvine, California, 92697; United States; Department of Orofacial Sciences and Program in Craniofacial Biology, University of California San Francisco; San Francisco, California, 94143; United States; IDEXX Laboratories KK, Tokyo, 168-0063; Japan; Sue and Bill Gross Stem Cell Research Center, University of California Irvine, Irvine, California, 92697; United States; Department of Pediatrics, Cedars-Sinai Guerin Children’s, Los Angeles, California, 90048; United States; Division of Medical Genetics, Department of Medicine, University of California San Diego, California, 92093; United States; Center for Novel Therapeutics, University of California San Diego, La Jolla, California, 92037; United States

**Keywords:** Tumor initiation, Tumor initiating cell, Cancer stem cell, Squamous cell carcinoma, Oral cancer, HNSCC, Hippo pathway, YAP, HPV

## Abstract

Tumor initiation represents the first step in tumorigenesis during which normal progenitor cells undergo cell fate transition to cancer. Capturing this process as it occurs *in vivo*, however, remains elusive. Here we employ spatiotemporally controlled oncogene activation and tumor suppressor inhibition together with multiomics to unveil the processes underlying oral epithelial progenitor cell reprogramming into tumor initiating cells (TIC) at single cell resolution. TIC displayed a distinct stem-like state, defined by aberrant proliferative, hypoxic, squamous differentiation, and partial epithelial to mesenchymal (pEMT) invasive gene programs. YAP-mediated TIC programs included the activation of oncogenic transcriptional networks and mTOR signaling, and the recruitment of myeloid cells to the invasive front contributing to tumor infiltration. TIC transcriptional programs are conserved in human head and neck cancer and associated with poor patient survival. These findings illuminate processes underlying cancer initiation at single cell resolution, and identify candidate targets for early cancer detection and prevention.
