## Supplementary material for "YAP-Driven Oral Epithelial Stem Cell Malignant Reprogramming at Single Cell Resolution": Table S3

### Sheet: Sheet1
Table S1 - Gene sets used for GSEA analyses
Figure	Signature Name in Figure	Signature Identifier	Source	References
Fig 2d-e, Ext Data Fig 3e, 6e	Cycling	G1/S, G2/M – cluster 3	Jones et al. Table S2	Jones KB, Furukawa S, Marangoni P, et al. Cell Stem Cell. 2019. doi. 10.1016/j.stem.2018.10.015.
	Stem Cell	Basal progenitor cell – cluster 2	Jones et al. Table S2
	Differentiating 1	Differentiating cells – cluster 7	Jones et al. Table S2
	Differentiating 2	Differentiating cells – clusters 45678	Jones et al. Table S2
Fig 4f	YAP Targets	List of YAP/TAZ/TEAD Direct Target Genes	Zanconato et al. Table S3	Zanconato F, Forcato M, Battilana G, et al. Nat Cell Biol. 2015. doi. 10.1038/ncb3216.
	mTORC1 Signaling	HALLMARK_mTORC1_SIGNALING	MSigDB Hallmark Collection	Liberzon A, Birger C, Thorvaldsdóttir H, et al. Cell Syst. 2015. doi. 10.1016/j.cels.2015.12.004. Subramanian A, Tamayo P, Mootha VK, et al Proc Natl Acad Sci U S A (2005). doi. 10.1073/pnas.0506580102. Liberzon A, Subramanian A, Pinchback R, et al. Bioinformatics. 2011. doi. 10.1093/bioinformatics/btr260.
	E2F Targets	HALLMARK_E2F_TARGETS	MSigDB Hallmark Collection
	MYC Targets	HALLMARK_MYC_TARGETS_V2	MSigDB Hallmark Collection
	pEMT	pEMT	Barkley et al. Table S3	Barkley D, Moncada R, Pour M, et al. Nat Genet. 2022. doi. 10.1038/s41588-022-01141-9.
	Cell Cycle	Cycle	Barkley et al. Table S3
	Hypoxia	Hypoxia	Barkley et al. Table S3
	IFN	Interferon	Barkley et al. Table S3
	Squam	Squamous	Barkley et al. Table S3
	Basal	Basal	Barkley et al. Table S3
Fig 6a, Ext Data Fig 9a	TEAD Targets	TEF1_Q6	MSigDB C3: Regulatory Target	Liberzon A, Birger C, Thorvaldsdóttir H, et al. Cell Syst. 2015. doi. 10.1016/j.cels.2015.12.004. Subramanian A, Tamayo P, Mootha VK, et al Proc Natl Acad Sci U S A (2005). doi. 10.1073/pnas.0506580102. Liberzon A, Subramanian A, Pinchback R, et al. Bioinformatics. 2011. doi. 10.1093/bioinformatics/btr260.
	YAP Direct Targets	List of YAP/TAZ/TEAD Direct Target Genes	Zanconato et al. Table S3	Zanconato F, Forcato M, Battilana G, et al. Nat Cell Biol. 2015. doi. 10.1038/ncb3216.
	Cordenonsi YAP Signature	CORDENONSI_YAP_CONSERVED _SIGNATURE	MSigDB C6: Oncogenic Signature	Liberzon A, Birger C, Thorvaldsdóttir H, et al. Cell Syst. 2015. doi. 10.1016/j.cels.2015.12.004. Subramanian A, Tamayo P, Mootha VK, et al Proc Natl Acad Sci U S A (2005). doi. 10.1073/pnas.0506580102. Liberzon A, Subramanian A, Pinchback R, et al. Bioinformatics. 2011. doi. 10.1093/bioinformatics/btr260.
	PID mTOR	PID_MTOR_4PATHWAY	MSigDB C2: Curated
	mTOR Up	MTOR_UP.N4.V1_UP	MSigDB C6: Oncogenic Signature
	BioCarta mT	BIOCARTA_MTOR_PATHWAY	MSigDB C2: Curated
	Hallmark PI3K/AKT/mTOR	HALLMARK_PI3K_AKT_MTOR_SIGNALING	MSigDB Hallmark Collection
	Hallmark mTORC1 Signaling	HALLMARK_MTORC1_SIGNALING	MSigDB Hallmark Collection
Ext Data Fig 3g	HALLMARK_E2F_TARGETS	HALLMARK_E2F_TARGETS	MSigDB Hallmark Collection	Liberzon A, Birger C, Thorvaldsdóttir H, et al. Cell Syst. 2015. doi. 10.1016/j.cels.2015.12.004. Subramanian A, Tamayo P, Mootha VK, et al Proc Natl Acad Sci U S A (2005). doi. 10.1073/pnas.0506580102. Liberzon A, Subramanian A, Pinchback R, et al. Bioinformatics. 2011. doi. 10.1093/bioinformatics/btr260.
	MATTHEWS_AP1_TARGETS	MATTHEWS_AP1_TARGETS	MSigDB C2: Curated
	EPC1_TARGET_GENES	EPC1_TARGET_GENES	MSigDB C3: Regulatory Target
	HALLMARK_MYC_TARGETS_V1	HALLMARK_MYC_TARGETS_V1	MSigDB Hallmark Collection
	HALLMARK_MYC_TARGETS_V2	HALLMARK_MYC_TARGETS_V2	MSigDB Hallmark Collection
	HALLMARK_G2M_CHECKPOINT	HALLMARK_G2M_CHECKPOINT	MSigDB Hallmark Collection
	REACTOME_CELL_CYCLE_CHECKPOINTS	REACTOME_CELL_CYCLE_CHECKPOINTS	MSigDB C2: Curated
	HALLMARK_MITOTIC_SPINDLE	HALLMARK_MITOTIC_SPINDLE	MSigDB Hallmark Collection
	REACTOME_G2_M_CHECKPOINTS	REACTOME_G2_M_CHECKPOINTS	MSigDB C2: Curated
	GOBP_POS_REG_CELL_CYCLE_G2_M	GOBP_POS_REG_CELL_CYCLE_G2_M	MSigDB C5: Ontology
	GOBP_REGULATION_OF_STEM_CELL_PROLIFERATION	GOBP_REGULATION_OF_STEM_CELL_PROLIFERATION	MSigDB C5: Ontology
	KAMMINGA_EZH2_TARGETS	KAMMINGA_EZH2_TARGETS	MSigDB C2: Curated
	PID_DELTA_NP63_PATHWAY	PID_DELTA_NP63_PATHWAY	MSigDB C2: Curated
	RIEGE_DELTANP63_DIRECT_TARGETS_UP	RIEGE_DELTANP63_DIRECT_TARGETS_UP	MSigDB C2: Curated
	BENPORATH_SOX2_TARGETS	BENPORATH_SOX2_TARGETS	MSigDB C2: Curated
	BASAKI_YBX1_TARGETS_UP	BASAKI_YBX1_TARGETS_UP	MSigDB C2: Curated
	BIOCARTA_KERATINOCYTE_PATHWAY	BIOCARTA_KERATINOCYTE_PATHWAY	MSigDB C2: Curated
	GOBP_EPIDERMAL_CELL_DIFFERENTIATION	GOBP_EPIDERMAL_CELL_DIFFERENTIATION	MSigDB C5: Ontology
	GOBP_EPIDERMIS_DEVELOPMENT	GOBP_EPIDERMIS_DEVELOPMENT	MSigDB C5: Ontology
	GOBP_KERATINIZATION	GOBP_KERATINIZATION	MSigDB C5: Ontology
	WONG_EMBRYONIC_STEM_CELL_CORE	WONG_EMBRYONIC_STEM_CELL_CORE	MSigDB C2: Curated
	BENPORATH_ES1	BENPORATH_ES1	MSigDB C2: Curated
	GOTZMANN_EMT_UP	GOTZMANN_EMT_UP	MSigDB C2: Curated
	ALONSO_METASTASIS_EMT_UP	ALONSO_METASTASIS_EMT_UP	MSigDB C2: Curated
Ext Data Fig 6d	Adult Tissue Stem Cell	Mouse adult tissue stem cell	Wong et al. Table S4	Wong DJ, Liu H, Ridky TW, et al. Cell Stem Cell. 2008. doi. 10.1016/j.stem.2008.02.009.
	Cycling	G1/S, G2/M – cluster 3	Jones et al. Table S2	Jones KB, Furukawa S, Marangoni P, et al. Cell Stem Cell. 2019. doi. 10.1016/j.stem.2018.10.015.
	Oral Epithelial Stem Cell	Basal progenitor cell – cluster 2	Jones et al. Table S2
	Transit Amplifying	Transit Amplifying Cells (TAC)	Rezza et al. Table S3	Rezza A, Wang Z, Sennett R, et al. Cell Rep. 2016. doi. 10.1016/j.celrep.2016.02.078.
	Differentiating	Differentiating cells – cluster 7	Jones et al. Table S2	Jones KB, Furukawa S, Marangoni P, et al. Cell Stem Cell. 2019. doi. 10.1016/j.stem.2018.10.015.
Ext Data Fig 7e	Alshetaiwi MDSC	Combined MDSC signature gene list	Alshetaiwi et al. Table S5	Alshetaiwi H, Pervolarakis N, McIntyre LL, et al. Sci Immunol. 2020. doi. 10.1126/sciimmunol.aay6017.
	Zilionis Neutrophil 1	Zilionis_mN1	Zilionis et al. Table S2	Zilionis R, Engblom C, Pfirschke C, et al. Immunity. 2019. doi. 10.1016/j.immuni.2019.03.009.
	Zilionis Macrophage 1	Zilionis_mMac1	Zilionis et al. Table S2
	Zilionis Macrophage 2	Zilionis_mMac2	Zilionis et al. Table S2
	Liu Langerhans Cell	Liu_LC	Liu et al. Table S2	Liu Y, Cook C, Sedgewick AJ, et al. iScience. 2020. doi. 10.1016/j.isci.2020.101582.
	Zilionis pDC	Zilionis_mpDC	Zilionis et al. Table S2	Zilionis R, Engblom C, Pfirschke C, et al. Immunity. 2019. doi. 10.1016/j.immuni.2019.03.009.
	Zilionis NK cell	Zilionis_mNK	Zilionis et al. Table S2
	Liu γδ T cell	Liu_dγδT	Liu et al. Table S2	Liu Y, Cook C, Sedgewick AJ, et al. iScience. 2020. doi. 10.1016/j.isci.2020.101582.
	Zilionis T reg	Zilionis_mT2	Zilionis et al. Table S2	Zilionis R, Engblom C, Pfirschke C, et al. Immunity. 2019. doi. 10.1016/j.immuni.2019.03.009.
	Andreatta CD4 T cell	Tfh.Armd21 > Armd7	Andreatta et al. Supplementary File 2	Andreatta M, Tjitropranoto A, Sherman Z, et al. eLife. 2022. doi. 10.7554/eLife.76339.
	Hallmark IFNγ Response	HALLMARK_IFNγ_RESPONSE	MSigDB Hallmark Collection	Liberzon A, Birger C, Thorvaldsdóttir H, et al. Cell Syst. 2015. doi. 10.1016/j.cels.2015.12.004. Subramanian A, Tamayo P, Mootha VK, et al Proc Natl Acad Sci U S A (2005). doi. 10.1073/pnas.0506580102. Liberzon A, Subramanian A, Pinchback R, et al. Bioinformatics. 2011. doi. 10.1093/bioinformatics/btr260.
	Hallmark IFNα Response	HALLMARK_IFNα_RESPONSE	MSigDB Hallmark Collection
	Zilionis Cycling T cell	Zilionis_mT3	Zilionis et al. Table S2	Zilionis R, Engblom C, Pfirschke C, et al. Immunity. 2019. doi. 10.1016/j.immuni.2019.03.009.
	Liu Cell Cycle	Liu_cycle2	Liu et al. Table S2	Liu Y, Cook C, Sedgewick AJ, et al. iScience. 2020. doi. 10.1016/j.isci.2020.101582.
	Zilionis TRM cell	Zilionis_mT1	Zilionis et al. Table S2	Zilionis R, Engblom C, Pfirschke C, et al. Immunity. 2019. doi. 10.1016/j.immuni.2019.03.009.
Fig 7a-f	YAP Targets	List of YAP/TAZ/TEAD Direct Target Genes	Zanconato et al. Table S3	Zanconato F, Forcato M, Battilana G, et al. Nat Cell Biol. 2015. doi. 10.1038/ncb3216.
	mTORC1 Signaling	HALLMARK_mTORC1_SIGNALING	MSigDB Hallmark Collection	Liberzon A, Birger C, Thorvaldsdóttir H, et al. Cell Syst. 2015. doi. 10.1016/j.cels.2015.12.004. Subramanian A, Tamayo P, Mootha VK, et al Proc Natl Acad Sci U S A (2005). doi. 10.1073/pnas.0506580102. Liberzon A, Subramanian A, Pinchback R, et al. Bioinformatics. 2011. doi. 10.1093/bioinformatics/btr260.
